# Efficient identification of trait-associated loss-of-function variants in the UK Biobank cohort by exome-sequencing based genotype imputation

**DOI:** 10.1101/2021.08.12.456052

**Authors:** Lei Zhang, Shan-Shan Yan, Jing-Jing Ni, Yu-Fang Pei

## Abstract

The large-scale open access whole-exome sequencing (WES) data of the UK Biobank ~200,000 participants is accelerating a new wave of genetic association studies aiming to identify rare and functional loss-of-function (LoF) variants associated with a broad range of complex traits and diseases, however the community is in short of stringent replication of new associations. In this study, we proposed to merge the WES genotypes and the genome-wide genotyping (GWAS) genotypes of 167,000 UKB Caucasian participants into a combined reference panel, and then to impute 241,911 UKB Caucasian participants who had the GWAS genotypes only. We then proposed to use the imputed data to replicate association identified in the discovery WES sample. Using a leave-100-out imputation strategy in the reference panel, we showed that average imputation accuracy measure r^2^ is modest to high at LoF variants of all minor allele frequency (MAF) intervals including ultra-rare ones: 0.942 at MAF interval [1%, 50%], 0.807 at [0.1%, 1.0%), 0.805 at [0.01%, 0.1%), 0.664 at [0.001%, 0.01%) and 0.410 at (0, 0.001%). As applications, we studied single variant level and gene level associations of LoF variants with estimated heel BMD (eBMD) and 4 lipid traits: high-density-lipoprotein cholesterol (HDL-C), low-density-lipoprotein cholesterol (LDL-C), triglycerides (TG) and total cholesterol (TC). In addition to replicating dozens of previously reported genes such as *MEPE* for eBMD and *PCSK9* for more than one lipid trait, the results also identified 2 novel gene-level associations: *PLIN1* (cumulative MAF=0.10%, discovery BETA=0.38, P=1.20×10^−13^; replication BETA=0.25, P=1.03×10^−6^) and *ANGPTL3* (cumulative MAF=0.10%, discovery BETA=−0.36, P=4.70×10^−11^; replication BETA=−0.30, P=6.60×10^−11^) for HDL-C, as well as one novel single variant level association (11:14843853:C:T, MAF=0.11%, discovery BETA=−0.31, P=2.70×10^−9^; replication BETA=−0.31, P=8.80×10^−14^, *PDE3B*) for TG. Our results highlighted the strength of WES based genotype imputation as well as provided useful imputed data within the UKB cohort.
