## Supplementary material for "Efficient identification of trait-associated loss-of-function variants in the UK Biobank cohort by exome-sequencing based genotype imputation": Table S1

### Sheet: Sheet1
Supplemental table 1, Single LoF variant association results for the 4 lipid traits.
												Discovery (N=167,000)				Replication (N=241,911)
Trait	CHR	BP_GRCH38	BP_GRCH37	ID	rs#	GENE	Consequence	Protein_position	Amino_acids	REF	ALT	AAF	BETA	SE	P	AAF	BETA	SE	P	imp_r2
LDL-C	1	55039925	55505598	1:55039925:I:4	rs1344705474	PCSK9	frameshift	30	A/AHX	G	GCGCA	9.20407e-05	-1.09701	0.180244	5.2e-10	7.87412e-05	-0.750747	0.163357	8.2e-05	0.965699
TC	1	55039925	55505598	1:55039925:I:4	rs1344705474	PCSK9	frameshift	30	A/AHX	G	GCGCA	9.20173e-05	-0.924066	0.180085	2.6e-07	7.86875e-05	-0.605381	0.163122	0.0015	0.965789
TC	1	55052412	55518085	1:55052412:G:T	rs142824171	PCSK9	splice_donor	-	-	G	T	0.000164996	-0.667096	0.134501	8.2e-08	0.000148632	-0.761517	0.118705	7e-11	0.994177
LDL-C	1	55052412	55518085	1:55052412:G:T	rs142824171	PCSK9	splice_donor	-	-	G	T	0.000165037	-0.793164	0.13462	5e-10	0.000146546	-0.860011	0.11976	1.2e-13	0.994009
TC	1	55061557	55527230	1:55061557:G:A	rs765335983	PCSK9	splice_donor	-	-	G	A	0.000333164	-0.825066	0.0946671	6.2e-20	0.000338793	-0.789695	0.0786403	1.4e-25	0.952367
LDL-C	1	55061557	55527230	1:55061557:G:A	rs765335983	PCSK9	splice_donor	-	-	G	A	0.000333249	-0.985202	0.0947509	8.1e-28	0.000341212	-0.926672	0.0785011	3.3e-34	0.952381
TC	1	62597921	63063592	1:62597921:D:5	rs1468742046	ANGPTL3	frameshift	119-120	EL/X	GAACTC	G	0.000606049	-0.546805	0.0702124	1.2e-15	0.000607642	-0.501109	0.0587487	6e-19	0.921277
LDL-C	1	62597921	63063592	1:62597921:D:5	rs1468742046	ANGPTL3	frameshift	119-120	EL/X	GAACTC	G	0.000606203	-0.404917	0.0702744	3.3e-09	0.000603682	-0.325006	0.0590458	6.7e-09	0.921216
TG	1	62597921	63063592	1:62597921:D:5	rs1468742046	ANGPTL3	frameshift	119-120	EL/X	GAACTC	G	0.000623798	-0.640827	0.0698831	5.6e-21	0.00062795	-0.58228	0.0582875	2.3e-25	0.848751
LDL-C	2	21005715	21228587	2:21005715:G:C	rs1326215299	APOB	stop_gained	3718	S/*	G	C	2.22166e-05	-2.23103	0.367114	6.3e-10	1.31235e-05	-2.00702	0.400099	2.5e-06	0.995206
TC	2	21006019	21228891	2:21006019:D:1	rs982371659	APOB	frameshift	3616	L/X	CA	C	9.83627e-05	-2.1556	0.174271	5.1e-35	7.4316e-05	-1.75879	0.16787	9.1e-26	0.815344
LDL-C	2	21006019	21228891	2:21006019:D:1	rs982371659	APOB	frameshift	3616	L/X	CA	C	0.000107909	-2.53217	0.166595	4.7e-52	7.65539e-05	-2.18723	0.165674	4e-41	0.815228
TG	2	21006019	21228891	2:21006019:D:1	rs982371659	APOB	frameshift	3616	L/X	CA	C	0.000114909	-1.74447	0.162533	1.7e-26	8.16108e-05	-1.18654	0.161307	6.8e-13	0.664786
TC	2	21009304	21232176	2:21009304:G:A	rs121918390	APOB	stop_gained	2522	R/*	G	A	3.80761e-05	-1.90648	0.280085	5e-12	2.40434e-05	-0.208385	0.295106	0.54	0.12855
LDL-C	2	21009304	21232176	2:21009304:G:A	rs121918390	APOB	stop_gained	2522	R/*	G	A	3.80858e-05	-2.11625	0.280402	1.8e-14	2.40598e-05	-0.186008	0.295497	0.57	0.128522
LDL-C	2	21009310	21232182	2:21009310:G:A	rs746483297	APOB	stop_gained	2520	R/*	G	A	1.26952e-05	-2.42654	0.485638	1.6e-07	6.56177e-06	-2.18023	0.565824	9e-05	0.386138
TC	2	21011300	21234172	2:21011300:D:2	rs121918384	APOB	frameshift	1856	V/X	AAC	A	4.44219e-05	-1.48307	0.2593	9.4e-09	5.02726e-05	-1.16805	0.204096	1.3e-09	0.6938
LDL-C	2	21011300	21234172	2:21011300:D:2	rs121918384	APOB	frameshift	1856	V/X	AAC	A	4.44332e-05	-1.86326	0.259594	4.4e-13	5.03069e-05	-1.38428	0.204366	1.4e-12	0.693722
TG	2	21011300	21234172	2:21011300:D:2	rs121918384	APOB	frameshift	1856	V/X	AAC	A	4.59634e-05	-1.41777	0.256962	3.1e-08	4.98733e-05	-0.848876	0.206337	4.4e-05	0.481359
TC	2	21013276	21236148	2:21013276:I:1	CI076925	APOB	stop_gained	1367	Y/*	T	TC	9.51897e-06	-2.97872	0.560133	6.4e-08	2.18576e-06	-3.0146	0.978746	0.0018	0.992556
LDL-C	2	21027961	21250833	2:21027961:D:1	-	APOB	frameshift	645	L/X	AG	A	9.5229e-06	-2.64687	0.560793	2.1e-07	0	NA	NA	1	0.10362
TG	2	21027961	21250833	2:21027961:D:1	-	APOB	frameshift	645	L/X	AG	A	9.85079e-06	-3.0957	0.555107	4.8e-09	0	NA	NA	1	0.0107401
TC	2	21032391	21255263	2:21032391:G:A	rs142066904	APOB	stop_gained	439	R/*	G	A	6.66341e-05	-1.95892	0.211724	6.7e-23	6.12014e-05	-1.57517	0.184979	6.3e-19	0.923066
LDL-C	2	21032391	21255263	2:21032391:G:A	rs142066904	APOB	stop_gained	439	R/*	G	A	6.98249e-05	-2.38798	0.20709	2.1e-34	6.56177e-05	-1.99762	0.178945	1.5e-31	0.922944
TG	2	21032391	21255263	2:21032391:G:A	rs142066904	APOB	stop_gained	439	R/*	G	A	7.8796e-05	-1.30908	0.196266	1.8e-11	7.25429e-05	-0.872556	0.171088	1.4e-07	0.852051
LDL-C	2	21034903	21257775	2:21034903:T:C	CS020800	APOB	splice_acceptor	-	-	T	C	9.54879e-06	-2.86658	0.560771	4.8e-08	0	NA	NA	1	0.799951
TC	2	21038086	21260958	2:21038086:C:A	rs766243954	APOB	stop_gained	137	E/*	C	A	2.22109e-05	-2.38374	0.366712	2.9e-11	1.53003e-05	-2.27569	0.369941	3.9e-11	0.801478
LDL-C	2	21038086	21260958	2:21038086:C:A	rs766243954	APOB	stop_gained	137	E/*	C	A	2.22166e-05	-2.7268	0.367127	2.1e-14	1.31235e-05	-2.29828	0.400109	3.4e-10	0.801383
TG	2	21038086	21260958	2:21038086:C:A	rs766243954	APOB	stop_gained	137	E/*	C	A	2.95479e-05	-1.91851	0.320496	4.5e-10	1.81357e-05	-1.68178	0.342155	1.3e-06	0.642367
TG	5	44814939	44815041	5:44814939:C:T	rs769313674	MRPS30	stop_gained	353	R/*	C	T	6.56672e-06	-3.38309	0.682423	2.5e-07	9.06787e-06	0.316491	0.485903	0.63	9.96353e-19
LDL-C	5	75669297	74965122	5:75669297:G:A	rs34358	ANKDD1B	stop_gained	480	W/*	A	G	0.345143	0.0486255	0.0036523	1.1e-40	0.344615	0.0386882	0.00306182	1.6e-38	0.998001
TC	5	75669297	74965122	5:75669297:G:A	rs34358	ANKDD1B	stop_gained	480	W/*	A	G	0.345221	0.049488	0.00364773	3.3e-42	0.344562	0.0394477	0.00305668	1.9e-40	0.999062
HDL-C	6	30790887	30758664	rs3131044	rs3131044	HCG20	splice_acceptor	-	-	A	C	0.155923	-0.026562	0.0048384	6.8e-09	0.157138	-0.0276907	0.00400619	3.2e-13	1
TG	6	30790887	30758664	rs3131044	rs3131044	HCG20	splice_acceptor	-	-	A	C	0.155929	-0.0277286	0.00482383	1.7e-07	0.157443	-0.0249906	0.00402799	1.6e-10	1
TC	6	160139865	160560897	6:160139865:D:8	-	SLC22A1	frameshift	425	P/PGKX	C	CTGGTAAGT	0.417547	0.0179717	0.00351398	2.7e-07	0.417689	0.0154773	0.00293219	1.1e-07	0.986181
LDL-C	6	160139865	160560897	6:160139865:D:8	-	SLC22A1	frameshift	425	P/PGKX	C	CTGGTAAGT	0.417558	0.0187015	0.00351854	5.5e-08	0.417617	0.0179619	0.00293822	5.3e-10	0.986049
LDL-C	7	21543345	21582963	7:21543345:G:T	rs2285943	DNAH11	stop_gained	34	E/*	T	G	0.49675	-0.0178307	0.00347408	2.7e-08	0.496993	-0.0174817	0.00291472	3.2e-10	0.994607
TC	7	21543345	21582963	7:21543345:G:T	rs2285943	DNAH11	stop_gained	34	E/*	T	G	0.496833	-0.0174197	0.00346983	1.3e-07	0.496946	-0.016805	0.00290936	3.9e-09	0.994762
HDL-C	8	19962213	19819724	8:19962213:C:G	rs328,CM900164	LPL	stop_gained	474	S/*	C	G	0.100201	0.17761	0.00580614	1.6e-222	0.101233	0.177958	0.00479989	2.5E-335	0.998619
TG	8	19962213	19819724	8:19962213:C:G	rs328,CM900164	LPL	stop_gained	474	S/*	C	G	0.102467	-0.175311	0.00574101	2.2e-213	0.103421	-0.180462	0.0047863	4.8E-324	0.997241
TC	9	133257521	136132908	9:133257521:I:1	rs8176719	ABO	frameshift	86-87	-/X	T	TC	0.338824	0.0330855	0.00366994	1.2e-19	0.33866	0.0257038	0.00307615	1.9e-18	0.99316
LDL-C	9	133257521	136132908	9:133257521:I:1	rs8176719	ABO	frameshift	86-87	-/X	T	TC	0.338983	0.03453	0.00367492	1.6e-20	0.338637	0.0267235	0.00308326	1e-19	0.993152
HDL-C	11	14843853	14865399	11:14843853:C:T	rs150090666	PDE3B	stop_gained	783	R/*	C	T	0.00104237	0.43521	0.0542439	6.2e-19	0.00104437	0.362484	0.0448566	4e-18	1
TG	11	14843853	14865399	11:14843853:C:T	rs150090666	PDE3B	stop_gained	783	R/*	C	T	0.00108347	-0.30976	0.052967	2.7e-09	0.00110628	-0.312406	0.0438174	8.8e-14	1
HDL-C	11	48245184	48266736	11:48245184:C:G	rs7120775	OR4X2	stop_gained	27	Y/*	C	G	0.145191	0.0392511	0.0050459	1.1e-16	0.142474	0.0412857	0.00413929	4.1e-26	0.999662
HDL-C	11	116830637	116701353	11:116830637:C:T	rs76353203	APOC3	stop_gained	19	R/*	C	T	0.000209163	0.737928	0.120985	2e-11	0.000157138	0.805724	0.115534	1e-12	0.881634
TG	11	116830637	116701353	11:116830637:C:T	rs76353203	APOC3	stop_gained	19	R/*	C	T	0.000223251	-1.01858	0.11658	3.3e-19	0.000165489	-1.23507	0.11318	1.4e-27	0.777278
HDL-C	11	116830638	116701354	11:116830638:G:A	rs138326449	APOC3	splice_donor	-	-	G	A	0.00193138	0.815231	0.0398905	5.5e-103	0.00199203	0.836065	0.0325109	1.8e-166	0.948909
TG	11	116830638	116701354	11:116830638:G:A	rs138326449	APOC3	splice_donor	-	-	G	A	0.00225561	-1.15076	0.0367581	1.2e-219	0.00224203	-1.11336	0.030815	4.3e-298	0.634383
TG	11	116830897	116701613	11:116830897:G:T	rs140621530	APOC3	splice_donor	-	-	G	T	1.96986e-05	-2.02837	0.392375	8.9e-08	1.81357e-05	-0.787796	0.34184	0.0086	0.436361
HDL-C	15	58545904	58838103	15:58545904:I:2	rs749932377	LIPC	frameshift	246	N/NX	A	ACG	0.000501991	0.522677	0.0782482	1e-10	0.000548776	0.367627	0.0619751	2e-09	0.990115
TC	16	71947511	71981414	16:71947511:D:4	rs1296698195	PKD1L3	frameshift	1232-1233	TK/X	CTTTG	C	0.265734	-0.0227058	0.00392667	1.8e-09	0.262257	-0.021057	0.00329472	3e-11	0.996221
LDL-C	16	71947511	71981414	16:71947511:D:4	rs1296698195	PKD1L3	frameshift	1232-1233	TK/X	CTTTG	C	0.26583	-0.0215047	0.00393127	1e-08	0.262258	-0.0189775	0.003302	2e-09	0.996204
HDL-C	17	39872380	38028633	Affx-52331281	-	ZPBP2	frameshift	173	S/RX	A	AG	0.482882	-0.0299774	0.00352241	1.9e-18	0.482164	-0.0193121	0.00291559	1.9e-13	1
HDL-C	17	39908216	38064469	17:39908216:T:C	rs11078928	GSDMB	splice_acceptor	-	-	T	C	0.465741	0.0264323	0.00350403	8.9e-15	0.470852	0.0211801	0.00291993	4.4e-15	0.983588
TC	17	47361520	45438886	17:47361520:D:4	rs769594276	EFCAB13	frameshift	268-269	-/SX	C	CAGTG	0.455415	-0.0194402	0.00346791	3.8e-09	0.453113	-0.0175993	0.00291385	8.9e-10	0.975748
LDL-C	17	47361520	45438886	17:47361520:D:4	rs769594276	EFCAB13	frameshift	268-269	-/SX	C	CAGTG	0.455445	-0.0208112	0.0034725	2.1e-10	0.453114	-0.0208575	0.00291881	2.8e-13	0.975729
TG	19	11240198	11350874	19:11240198:C:T	rs145464906	ANGPTL8	stop_gained	121	Q/*	C	T	0.000456366	-0.463195	0.0818957	2.7e-09	0.000501	-0.379713	0.0650753	7.4e-10	0.982871
TC	19	44428735	44932910	19:44428735:I:1	rs560495393	ZNF229	frameshift	682	K/KX	C	CT	0.00572433	-0.127055	0.0228017	3.8e-08	0.00551031	-0.126864	0.0194567	2.3e-11	0.997759
LDL-C	19	44428735	44932910	19:44428735:I:1	rs560495393	ZNF229	frameshift	682	K/KX	C	CT	0.00573213	-0.166198	0.022746	5.1e-13	0.00550751	-0.165321	0.0194521	8.5e-19	0.997741
LDL-C	19	44428736	44932911	Affx-89026745	-	ZNF229	frameshift	682	K/KX	T	TT	0.00577379	-0.158335	0.0230077	1.1e-11	0.00559719	-0.158388	0.0192988	9.6e-18	1
TC	19	48703417	49206674	19:48703417:G:A	rs601338	FUT2	stop_gained	154	W/*	A	G	0.493809	-0.0257039	0.00345442	1e-13	0.490302	-0.0319506	0.00289607	1.2e-30	0.999402
LDL-C	19	48703417	49206674	19:48703417:G:A	rs601338	FUT2	stop_gained	154	W/*	A	G	0.493849	-0.0251159	0.00344807	4e-13	0.490284	-0.0315218	0.00289454	5e-30	0.9994
TC	19	48740961	49244218	Affx-52359426	rs1188333414	IZUMO1	frameshift	333-334	-/X	C	CAA	0.429044	-0.0226066	0.00349671	1.2e-10	0.427011	-0.022936	0.00291947	6.1e-17	1
LDL-C	19	48740961	49244218	Affx-52359426	rs1188333414	IZUMO1	frameshift	333-334	-/X	C	CAA	0.429141	-0.0206749	0.00349029	6.2e-09	0.426983	-0.0221022	0.00291796	1.9e-15	1
Abbreviations
CHR, chromosome
BP_GRCH38, GRCH38 assembly genome coordinate
BP_GRCH37, GRCH37 assembly genome coordinate
Protein_position, amino acid position in the protein sequency
REF, reference allele
ALT, altnative allele
AAF, alternative allele frequency
BETA, regression coefficient of the alternative allele
SE, standard error of BETA
imp_r2, imputation accuracy
Items marked in gray were not successfully replicated.
