## Supplementary material for "Efficient identification of trait-associated loss-of-function variants in the UK Biobank cohort by exome-sequencing based genotype imputation": Table S2

### Sheet: Sheet1
Supplemental table 2, Significant genes identified in burden test of rare LoF variants
			Discovery (N up to 167,000)						Replication (N up to 241,911)
Trait	CHR	GENE	NSNP	CAF	BETA	SE	P		NSNP	CAF	BETA	SE	P
LDL-C	1	PCSK9	23	0.000825187	-0.922422	0.0602394	2.3e-57		18	0.000713045	-0.845319	0.0543231	3.6e-56
TC	1	PCSK9	23	0.000828151	-0.798707	0.0600711	6.4e-44		18	0.000712559	-0.743589	0.0542449	9.7e-44
HDL-C	1	ANGPTL3	15	0.00100747	-0.364537	0.0551233	4.7e-11		8	0.000858218	-0.302647	0.0494114	6.6e-11
LDL-C	1	ANGPTL3	15	0.000990225	-0.423739	0.055004	4.3e-15		8	0.000857404	-0.335423	0.0495527	2.7e-12
TC	1	ANGPTL3	15	0.000983627	-0.564385	0.0551324	1.9e-25		8	0.000861191	-0.50342	0.049356	1.1e-25
TG	1	ANGPTL3	15	0.00102104	-0.635229	0.0546428	1.3e-33		8	0.000893185	-0.585046	0.0488805	5.6e-36
LDL-C	2	APOB	91	0.00195823	-0.570174	0.0391486	1.9e-50		71	0.00183511	-0.233102	0.0338976	4.6e-06
TC	2	APOB	91	0.00193552	-0.47777	0.0393368	3.3e-35		71	0.00183167	-0.192394	0.0338688	0.0001
TG	2	APOB	91	0.00198628	-0.408673	0.0392122	3.4e-26		71	0.00187251	-0.171976	0.0337854	6.9e-05
HDL-C	8	LPL	10	0.000181274	-0.807484	0.129838	4.3e-10		6	9.42831e-05	-0.536001	0.148932	2.7e-05
TG	8	LPL	10	0.00014774	0.6197	0.143513	6.1e-06		6	8.61448e-05	0.519049	0.157231	0.00066
HDL-C	9	ABCA1	46	0.000529879	-0.747544	0.0759655	1.5e-23		26	0.000473833	-0.608516	0.0664607	1.7e-18
TC	9	ABCA1	46	0.00052989	-0.29301	0.0750727	6.7e-05		26	0.000461196	-0.30855	0.0674031	1.3e-06
HDL-C	11	APOC3	7	0.00220318	0.753244	0.0373238	1.8e-70		5	0.0021806	0.74304	0.0310345	4.5e-104
LDL-C	11	APOC3	7	0.00245335	-0.142988	0.0349981	3.1e-05		5	0.00235349	-0.168791	0.0299487	9.7e-09
TG	11	APOC3	7	0.00254769	-1.10697	0.0346478	1.1e-172		5	0.00244152	-1.05818	0.0296053	7.4e-210
HDL-C	11	APOA1	3	2.78884e-05	-1.46285	0.330955	2.5e-06		2	2.17576e-05	-0.93759	0.310007	0.00047
HDL-C	15	PLIN1	19	0.0010249	0.383612	0.0546499	1.2e-13		15	0.000916238	0.269404	0.0478136	6.3e-09
HDL-C	16	CETP	21	0.000428784	0.855875	0.0844448	3.8e-27		11	0.000265927	0.673967	0.088695	2.5e-18
TG	19	ANGPTL4	18	0.000768246	-0.486616	0.0629761	1.5e-15		12	0.000557674	-0.222599	0.0618292	0.00016
NSNP, the number of SNPs being collapsed.
CAF, cumulative allele frequency.
