## Supplementary material for "Efficient identification of trait-associated loss-of-function variants in the UK Biobank cohort by exome-sequencing based genotype imputation": Table S3

### Sheet: Sheet1
Supplemental table 3, Discovery burden test of the 10 genes including GWS variants
					Including all LoF variants					Excluding GWS single LoF variants
Trait	GENE	CHR	NSNP	CMAF(%)	BETA	SE	P	TOP_SNP	TOP_SNP_P	BETA	SE	P
TG	APOC3	11	7	0.254769	-1.10697	0.0346478	1.1e-172	11:116830638:G:A	1.2e-219	-0.7788	0.2568	0.002423
HDL-C	APOC3	11	7	0.220318	0.753244	0.0373238	1.8e-70	11:116830638:G:A	5.5e-103	0.8079	0.2352	0.0005934
LDL-C	APOB	2	91	0.195823	-0.570174	0.0391486	1.9e-50	2:21006019:D:1	4.7e-52	-0.1917	0.04411	1.386e-05
TC	APOB	2	91	0.193552	-0.47777	0.0393368	3.3e-35	2:21006019:D:1	5.1e-35	-0.2211	0.04364	4.044e-07
LDL-C	PCSK9	1	23	0.0825187	-0.922422	0.0602394	2.3e-57	1:55061557:G:A	8.1e-28	-0.8865	0.115	1.248e-14
TG	APOB	2	91	0.198628	-0.408673	0.0392122	3.4e-26	2:21006019:D:1	1.7e-26	-0.2079	0.04369	1.95e-06
TG	ANGPTL3	1	15	0.102104	-0.635229	0.0546428	1.3e-33	1:62597921:D:5	5.6e-21	-0.6168	0.09044	9.093e-12
TC	PCSK9	1	23	0.0828151	-0.798707	0.0600711	6.4e-44	1:55061557:G:A	6.2e-20	-0.836	0.1142	2.472e-13
TC	ANGPTL3	1	15	0.0983627	-0.564385	0.0551324	1.9e-25	1:62597921:D:5	1.2e-15	-0.6255	0.09127	7.253e-12
LDL-C	ANGPTL3	1	15	0.0990225	-0.423739	0.055004	4.3e-15	1:62597921:D:5	3.3e-09	-0.4781	0.09053	1.284e-07
Abbreviations
CHR, chromosome
NSNP, number of collapsed variants
CMAF, cumulative minor allele frequency
BETA, regression coefficient
SE, standard error of BETA
P, p-value
TOP_SNP, variant with the strongest signal
TOP_SNP_P, p-value of TOP_SNP
